# Quantitative Proteomics and Phosphoproteomics Supports a Role for Mut9-Like Kinases in Multiple Metabolic and Signaling Pathways in *Arabidopsis*

**DOI:** 10.1101/2020.02.14.950030

**Authors:** Margaret E. Wilson, Shin-Cheng Tzeng, Megan M. Augustin, Matthew Meyer, Xiaoyue Jiang, Jae H. Choi, John C. Rogers, Bradley S. Evans, Toni M. Kutchan, Dmitri A. Nusinow

## Abstract

Protein phosphorylation is one of the most prevalent post-translational modifications found in eukaryotic systems. It serves as a key molecular mechanism that regulates protein function in response to environmental stimuli. The Mut9-Like Kinases (MLKs) are a plant-specific family of Ser/Thr kinases linked to light, circadian, and abiotic stress signaling. Here we use quantitative phosphoproteomics in conjunction with global proteomic analysis to explore the role of the MLKs in daily protein dynamics. Proteins involved in light, circadian, and hormone signaling, as well as several chromatin-modifying enzymes and DNA damage response factors, were found to have altered phosphorylation profiles in the absence of MLK family kinases. In addition to altered phosphorylation levels, *mlk* mutant seedlings have an increase in glucosinolate metabolism enzymes. Subsequently, we show that a functional consequence of the changes to the proteome and phosphoproteome in *mlk* mutant plants is elevated glucosinolate accumulation, and increased sensitivity to DNA damaging agents. Combined with previous reports, this work supports the involvement of MLKs in a diverse set of stress responses and developmental processes, suggesting that the MLKs serve as key regulators linking environmental inputs to developmental outputs.
