## Supplemental Data set S1 for "Quantitative Proteomics and Phosphoproteomics Supports a Role for Mut9-Like Kinases in Multiple Metabolic and Signaling Pathways in *Arabidopsis*"

### Sheet: mlk123 ZT12
Supplemental Dataset S1. Peptides of significantly altered abundance in mlk mutant backgrounds compared to WT at either ZT12 or ZT14. Peptides were classified as altered in abundance if both the log2 FC was at least ±1 (2 fold-change) and the p-value < 0.05
Protein	Annotated Peptide Sequence	Peptide ratio mlk123_ZT12/WT_ZT12	log2 (FC)	p-value	Gene Symbol	Short Description
Decreased abundance peptides
AT5G25980.2	TIIDDFK	0.49924	-1.00219	0.000980261	TGG2	glucoside glucohydrolase 2
AT5G26280.1	ANAVATNTWGAVNLR	0.49516	-1.01403	0.000930413	AT5G26280	TRAF-like family protein
AT5G26280.1	LVLYVNGNK	0.482346	-1.05186	0.000405869	AT5G26280	TRAF-like family protein
AT2G19490.1	KGEETTGSQVSVK	0.437308	-1.19328	0.036142	RECA2	recA DNA recombination family protein
AT2G05580.1	GGGGQGGQK	0.419943	-1.25174	0.00133095	AT2G05580	Glycine-rich protein family
AT3G55460.1	DYYSGQPR	0.412236	-1.27846	0.000636217	SCL30	SC35-like splicing factor 30
AT4G28520.1	GQLVVIPQGFAYVVQSHGNK	0.371824	-1.42731	0.00592473	CRU3	cruciferin 3
AT2G26970.1	VLLSAITER	0.367923	-1.44253	0.000127455	AT2G26970	Polynucleotidyl transferase, ribonuclease H-like superfamily protein
AT1G03880.1	GLPLEVITNGYQISPEEAK	0.367171	-1.44548	0.0339991	CRU2	cruciferin 2
AT3G02090.1	HVGSDLTQR	0.357322	-1.4847	4.64715e-05	MPPBETA	Insulinase (Peptidase family M16) protein
AT3G22640.1	LAQITVPVNNPGNYK	0.333681	-1.58346	0.0103044	PAP85	cupin family protein
AT4G03150.1	AIEESEWLR	0.280742	-1.83268	0.000701312	AT4G03150	plant/protein
AT3G13235.1	GIAHGVGQTEILGR	0.27865	-1.84347	0.00148252	DDI1	ubiquitin family protein
AT1G07930.1	GPTLLEALDQINEPK	0.270744	-1.885	5.50431e-05	AT1G07930	GTP binding Elongation factor Tu family protein
AT4G28520.1	IQVVNDNGQNVLDQQVQK	0.140738	-2.82892	0.035228	CRU3	cruciferin 3

### Sheet: mlk123 ZT14
Supplemental Dataset S1. Peptides of significantly altered abundance in mlk mutant backgrounds compared to WT at either ZT12 or ZT14. Peptides were classified as altered in abundance if both the log2 FC was at least ±1 (2 fold-change) and the p-value < 0.05
Protein	Annotated Peptide Sequence	Peptide ratio mlk123_ZT14/WT_ZT14	log2 (FC)	p-value	Gene Symbol	Short Description
Increased abundance peptides
AT2G42530.1; AT2G42540.2	EALADGEK	2.4077	1.26765	0.00750299	COR15B; COR15A	cold regulated 15b; cold-regulated 15a
AT2G42540.2	GDGNILDDLNEATK	2.40202	1.26425	0.00921747	COR15A	cold-regulated 15a
AT2G42540.2	AAAYVEEK	2.38434	1.25359	0.00969211	COR15A	cold-regulated 15a
AT1G16410.1	GWNVDGQEK	2.30683	1.20591	0.0394863	CYP79F1	cytochrome p450 79f1
AT2G42540.2	AAEFAEGK	2.23429	1.15982	0.0148246	COR15A	cold-regulated 15a
AT2G42530.1; AT2G42540.2	ASDFVTDK	2.22458	1.15353	0.00599536	COR15B; COR15A	cold regulated 15b; cold-regulated 15a
AT2G42530.1; AT2G42540.2	KASDFVTDK	2.20456	1.14049	0.00971064	COR15B; COR15A	cold regulated 15b; cold-regulated 15a
AT3G19710.1	LYETLSDIQTGR	2.17572	1.12149	0.0447014	BCAT4	branched-chain aminotransferase4
AT5G14200.1	YNIALLPGDGIGPEVISVAK	2.11597	1.08132	0.0393633	IMD1	isopropylmalate dehydrogenase 1
AT2G42530.1	KALDYVTEK	2.09612	1.06772	0.000837508	COR15B	cold regulated 15b
AT2G42530.1	ALDYVTEK	2.05125	1.0365	0.000547356	COR15B	cold regulated 15b
AT4G13770.1	FFAGWAK	2.04646	1.03313	0.0188252	CYP83A1	cytochrome P450, family 83, subfamily A, polypeptide 1
AT2G42530.1	SDGNILDDLNEATK	2.01772	1.01272	0.0017047	COR15B	cold regulated 15b
Decreased abundance peptides
AT3G10190.1	DGLISADELLR	0.496804	-1.00925	0.011276	AT3G10190	Calcium-binding EF-hand family protein
AT5G42950.1	TGMGTGDPNQYGNHSDVVR	0.495589	-1.01278	0.0336552	AT5G42950	GYF domain-containing protein
AT5G66120.2	GPLGNCVFTGDYDR	0.47118	-1.08565	0.0101884	AT5G66120	3-dehydroquinate synthase
AT4G03150.1	AIEESEWLR	0.321319	-1.63792	2.39127e-05	AT4G03150	plant/protein
AT1G07930.1	GPTLLEALDQINEPK	0.243595	-2.03745	0.00466441	AT1G07930	GTP binding Elongation factor Tu family protein
AT1G33170.1	MGCDETSTTTR	0.129819	-2.94543	3.69399e-06	AT1G33170	S-adenosyl-L-methionine-dependent methyltransferases superfamily protein
AT1G79720.1	GILIDSGTVITR	0.111656	-3.16287	0.000404417	AT1G79720	Eukaryotic aspartyl protease family protein

### Sheet: mlk134 ZT12
Supplemental Dataset S1. Peptides of significantly altered abundance in mlk mutant backgrounds compared to WT at either ZT12 or ZT14. Peptides were classified as altered in abundance if both the log2 FC was at least ±1 (2 fold-change) and the p-value < 0.05
Protein	Annotated Peptide Sequence	Peptide ratio mlk134_ZT12/WT_ZT12	log2 (FC)	p-value	Gene Symbol	Short Description
Increased abundance peptides
AT3G02880.1	ATGSESGAVNK	37.4224	5.22583	0.0409921	KIN7	Leucine-rich repeat protein kinase family protein
AT3G14890.1	ELVQQCGK	23.0091	4.52413	0.041962	ZDP	phosphoesterase
AT1G21090.1	TCQLNQK	5.56859	2.47731	0.0309823	AT1G21090	Cupredoxin superfamily protein
AT3G10650.1	NATFGNTSTFK	4.50939	2.17293	0.00310454	NUP1	nuclear pore complex protein
AT4G39280.1	VHESGGYGSR	3.79021	1.92228	1.02916e-05	AT4G39280	phenylalanyl-tRNA synthetase, putative / phenylalanine-tRNA ligase
AT3G21200.1	QVVGSSHSHK	3.42513	1.77616	0.00147347	PGR7	proton gradient regulation 7
AT5G54190.1	AAQSAGMPK	3.39494	1.76338	0.00455474	PORA	protochlorophyllide oxidoreductase A
AT2G46180.1	ASNNNAIK	3.07392	1.62008	0.0198679	GC4	golgin Putative 4
AT3G19710.1	DNSGLNLK	2.69094	1.42811	0.0160541	BCAT4	branched-chain aminotransferase4
AT3G19710.1	GWTVEIDR	2.66999	1.41684	0.044475	BCAT4	branched-chain aminotransferase4
AT4G17890.1	KPIGAK	2.57549	1.36485	0.00162566	AGD8	ARF-GAP domain 8
AT5G23010.1	DGEQSPGGSLTPPQK	2.38989	1.25694	0.0345422	MAM1	methylthioalkylmalate synthase 1
AT1G20110.1	DSSVSSNSAK	2.30998	1.20788	0.0308959	AT1G20110	RING/FYVE/PHD zinc finger superfamily protein
AT5G06870.1	TLNNLDMNHNGITGSIPAEWSK	2.30797	1.20663	0.00253542	PGIP2	polygalacturonase inhibiting protein 2
AT3G19710.1	QVALANK	2.22753	1.15545	0.0452982	BCAT4	branched-chain aminotransferase4
AT5G22580.1	GLENLVSQIDTVK	2.21546	1.14761	0.00768299	AT5G22580	Stress responsive A/B Barrel Domain-containing protein
AT1G14250.1	LSPGLSSYADNPEGASVSVTK	2.20795	1.14271	0.01851	AT1G14250	GDA1/CD39 nucleoside phosphatase family protein
AT2G35880.1	TSLVSAPLKK	2.2065	1.14176	0.00797347	AT2G35880	TPX2 (targeting protein for Xklp2) protein family
AT5G14200.1	YNIALLPGDGIGPEVISVAK	2.19724	1.13569	0.0327973	IMD1	isopropylmalate dehydrogenase 1
AT1G77120.1	AAVAWEAGKPLVIEEVEVAPPQK	2.17759	1.12273	0.00459753	ADH1	alcohol dehydrogenase 1
AT1G77120.1	THPMNFLNER	2.17262	1.11944	0.000612856	ADH1	alcohol dehydrogenase 1
AT4G00400.1	SQNFPPITECR	2.15606	1.1084	0.0396259	GPAT8	glycerol-3-phosphate acyltransferase 8
AT4G23600.1	LTADDVFMTLGCK	2.15421	1.10716	0.000510863	CORI3	Tyrosine transaminase family protein
AT3G61820.1	VAYDLVGSR	2.1329	1.09282	7.09879e-05	AT3G61820	Eukaryotic aspartyl protease family protein
AT3G17790.1	ELNEELLPILK	2.12569	1.08793	0.0236134	PAP17	purple acid phosphatase 17
AT1G77120.1	IIGVDFNSK	2.10226	1.07194	0.00215404	ADH1	alcohol dehydrogenase 1
AT1G77120.1	AFDYMLK	2.07501	1.05312	0.00407657	ADH1	alcohol dehydrogenase 1
AT1G13750.1	VAFENPNAPVYPR	2.0621	1.04412	0.0217972	AT1G13750	Purple acid phosphatases superfamily protein
AT5G48490.1	NSPWLGSFGVDPK	2.06205	1.04408	0.0045253	AT5G48490	Bifunctional inhibitor/lipid-transfer protein/seed storage 2S albumin superfamily protein
AT5G01600.1	LHPIVSPISEFEHAEK	2.05635	1.04009	0.00852226	FER1	ferretin 1
AT1G17210.1	AESVESGEK	2.05248	1.03737	0.0223528	ILP1	IAP-like protein 1
AT4G13770.1	FFAGWAK	2.05072	1.03613	0.0291127	CYP83A1	cytochrome P450, family 83, subfamily A, polypeptide 1
AT5G14200.1	IEDAVVDALNK	2.04194	1.02994	0.0409815	IMD1	isopropylmalate dehydrogenase 1
AT1G04400.1	VVFNHLYDPVSLVR	2.04123	1.02944	0.00128424	CRY2	cryptochrome 2
AT1G14250.1	FFGLGEK	2.04044	1.02888	0.000645215	AT1G14250	GDA1/CD39 nucleoside phosphatase family protein
AT5G22580.1	SFEWGEDK	2.03017	1.0216	0.0287897	AT5G22580	Stress responsive A/B Barrel Domain-containing protein
AT5G23010.1	ELGYELDDEK	2.02464	1.01767	0.0109245	MAM1	methylthioalkylmalate synthase 1
AT3G61820.1	TSVFTPLLTNPK	2.02146	1.0154	0.000803018	AT3G61820	Eukaryotic aspartyl protease family protein
AT5G06870.1	TTWIVDISR	2.01772	1.01273	0.00104291	PGIP2	polygalacturonase inhibiting protein 2
AT3G61820.1	GGLSFPSQTK	2.00573	1.00413	0.000874678	AT3G61820	Eukaryotic aspartyl protease family protein
Decreased abundance peptides
AT3G50560.1	NVGSSSSGSK	0.499638	-1.00105	0.0313994	AT3G50560	NAD(P)-binding Rossmann-fold superfamily protein
AT5G13630.1	TVFGFLGECLK	0.499592	-1.00118	0.00185202	GUN5	magnesium-chelatase subunit chlH, chloroplast, putative / Mg-protoporphyrin IX chelatase, putative (CHLH)
AT3G16400.1	MVSVGSTLYVFGGR	0.49948	-1.0015	0.0287413	NSP1	nitrile specifier protein 1
AT1G80240.1	LGNEASISQK	0.499208	-1.00229	0.0279377	DGR1	choice-of-anchor C domain protein, putative (Protein of unknown function, DUF642)
AT2G01530.1	TDDSPEPSNYMK	0.498383	-1.00467	0.00250898	MLP329	MLP-like protein 329
AT3G48340.1	NGGITTEDSYPYEGIDGK	0.498382	-1.00468	0.0142229	CEP2	Cysteine proteinases superfamily protein
AT3G22060.1	NKLYGLVQCTR	0.497693	-1.00667	0.0224291	AT3G22060	Receptor-like protein kinase-related family protein
AT3G14940.1	ETVQELYELSAEYEGK	0.495633	-1.01266	0.00020131	PPC3	phosphoenolpyruvate carboxylase 3
AT1G51840.1	DFEPFVDKPALTMR	0.494731	-1.01528	0.00038119	AT1G51840	kinase-like protein
AT2G39730.1	LVVHITK	0.493182	-1.01981	0.00597977	RCA	rubisco activase
AT4G30170.1	EVVVLTGGPSYPVELGR	0.492861	-1.02075	0.0152883	AT4G30170	Peroxidase family protein
AT2G43610.1	VGSGCPAK	0.492055	-1.02311	0.0105497	AT2G43610	Chitinase family protein
AT1G11580.1	TVNEAVAAAPENSNTR	0.490479	-1.02774	0.00681723	PMEPCRA	methylesterase PCR A
AT1G54000.1	AANWNDDFVAK	0.490185	-1.0286	0.00145152	GLL22	GDSL-like Lipase/Acylhydrolase superfamily protein
AT1G11580.1	DATIITGSLNVIDGSTTFR	0.489885	-1.02948	0.00246469	PMEPCRA	methylesterase PCR A
AT4G12800.1	GVEVGLAHGFFLVGPFVKAGPLR	0.488939	-1.03227	0.000341522	PSAL	photosystem I subunit l
AT5G25980.2	WFLPYDDTLESK	0.488889	-1.03242	0.00176469	TGG2	glucoside glucohydrolase 2
AT5G60660.1	DLDVNESGPPAAR	0.488341	-1.03404	0.00668571	PIP2;4	plasma membrane intrinsic protein 2;4
AT1G70830.1	VIEGDLMK	0.487811	-1.03561	0.00101367	MLP28	MLP-like protein 28
AT3G19820.3	EAEQAHLETAYAEAD	0.487553	-1.03637	3.32218e-05	DWF1	cell elongation protein / DWARF1 / DIMINUTO (DIM)
AT5G03860.2	YDQIFAK	0.487385	-1.03687	0.00458831	MLS	malate synthase
AT3G16530.1	DSTITVTLAPENVK	0.48735	-1.03697	0.000357246	AT3G16530	Legume lectin family protein
AT1G11580.1	ITASSDLAPVK	0.486571	-1.03928	0.000278955	PMEPCRA	methylesterase PCR A
AT5G04140.2	LGPGMMIAVDLVNGQVYENTEVK	0.486355	-1.03992	0.00360327	GLU1	glutamate synthase 1
AT1G11580.1	VTANVVVAK	0.485575	-1.04223	0.000839345	PMEPCRA	methylesterase PCR A
AT1G66100.1	NSSCLDISESTCPR	0.48287	-1.05029	0.0014506	AT1G66100	Plant thionin
AT1G76730.1	KLPTGPSEK	0.482719	-1.05074	0.00111382	COG0212	NagB/RpiA/CoA transferase-like superfamily protein
AT5G26260.1	VTFISNPPDNVFTWK	0.481795	-1.05351	0.0158612	AT5G26260	TRAF-like family protein
AT1G22690.1	ACGSCCAK	0.481353	-1.05483	0.000236098	AT1G22690	Gibberellin-regulated family protein
AT5G25980.2	GMLNVMEHFK	0.480609	-1.05706	0.00448456	TGG2	glucoside glucohydrolase 2
AT5G25980.2	TIIDDFK	0.48013	-1.0585	0.00145529	TGG2	glucoside glucohydrolase 2
AT5G09530.1	VPEIPKPELPK	0.479878	-1.05926	0.000443208	PELPK1	hydroxyproline-rich glycoprotein family protein
AT2G21045.1	VINPDFLSQVASVCK	0.478828	-1.06242	0.00581324	AT2G21045	Rhodanese/Cell cycle control phosphatase superfamily protein
AT4G30170.1	IYNFSPTTR	0.478084	-1.06466	0.00391109	AT4G30170	Peroxidase family protein
AT3G14415.3	ISMPIMVAPTAFQK	0.478061	-1.06473	0.0033599	GOX2	Aldolase-type TIM barrel family protein
AT5G26260.1	FSTLEDK	0.475388	-1.07282	1.16767e-05	AT5G26260	TRAF-like family protein
AT4G30170.1	QAVDSNPNCR	0.475353	-1.07293	0.0215277	AT4G30170	Peroxidase family protein
AT4G04840.1	HCVNSVALK	0.475322	-1.07302	0.000295946	MSRB6	methionine sulfoxide reductase B6
AT3G16530.1	HDIWSWSFENAAK	0.474472	-1.07561	0.000635117	AT3G16530	Legume lectin family protein
AT3G48340.1	LSSSNPTPK	0.474132	-1.07664	0.000482105	CEP2	Cysteine proteinases superfamily protein
AT4G19100.1	GFGPPPK	0.472899	-1.0804	0.00559956	PAM68	PAM68-like protein (DUF3464)
AT2G41800.1	VPHLDGILPNGNFEITPLK	0.471827	-1.08367	0.000535707	AT2G41800	imidazolonepropionase (Protein of unknown function, DUF642)
AT3G15356.1	NTITIAPENVK	0.470939	-1.08639	0.00236282	AT3G15356	Legume lectin family protein
AT3G14940.1	DITPDDKQELDESLQR	0.470321	-1.08828	0.00046489	PPC3	phosphoenolpyruvate carboxylase 3
AT2G05580.1	GGGGGQGGQK	0.470272	-1.08843	0.0069061	AT2G05580	Glycine-rich protein family
AT3G15356.1	AGYWVQTLVGK	0.46935	-1.09126	0.0251518	AT3G15356	Legume lectin family protein
AT2G41800.1	TCGPLLDVVAIK	0.469193	-1.09175	0.00110507	AT2G41800	imidazolonepropionase (Protein of unknown function, DUF642)
AT5G59090.1	ILVCGGPSGYK	0.468693	-1.09328	0.000390303	SBT4.12	subtilase 4.12
AT5G15180.1	DFGVSMVK	0.4683	-1.0945	0.00895618	AT5G15180	Peroxidase superfamily protein
AT1G73600.2	TPSPDFAIYIK	0.467685	-1.09639	0.00981902	AT1G73600	S-adenosyl-L-methionine-dependent methyltransferases superfamily protein
AT3G21370.1	HLLALNEAICEDK	0.467011	-1.09847	0.0115931	BGLU19	beta glucosidase 19
AT1G16720.1	IIYCATAR	0.467005	-1.09849	0.0388013	HCF173	high chlorophyll fluorescence phenotype 173
AT4G02360.1	GVVDYELNPK	0.465924	-1.10183	0.00253664	AT4G02360	transmembrane protein, putative (Protein of unknown function, DUF538)
AT2G41800.1	LSFMSEGK	0.465217	-1.10402	0.00065269	AT2G41800	imidazolonepropionase (Protein of unknown function, DUF642)
AT3G15356.1	DVNLSSGER	0.463086	-1.11065	0.00151813	AT3G15356	Legume lectin family protein
AT5G25980.2	IDYLCSHLCFLR	0.463003	-1.11091	0.000850704	TGG2	glucoside glucohydrolase 2
AT3G14940.1	SAQELVK	0.462775	-1.11162	0.000415572	PPC3	phosphoenolpyruvate carboxylase 3
AT3G22620.1	TTAVSLPR	0.462179	-1.11348	0.000859322	AT3G22620	Bifunctional inhibitor/lipid-transfer protein/seed storage 2S albumin superfamily protein
AT3G16530.1	TNDGKPENHILAIEFDTFQNK	0.461485	-1.11564	0.000442987	AT3G16530	Legume lectin family protein
AT1G22440.1	TIVLGMEQK	0.459378	-1.12225	0.00193737	AT1G22440	Zinc-binding alcohol dehydrogenase family protein
AT3G13235.1	GIAHGVGQTEILGR	0.459071	-1.12321	0.00372738	DDI1	ubiquitin family protein
AT4G29690.1	KLNKPVVLLISCDGFR	0.45878	-1.12412	0.0128554	AT4G29690	Alkaline-phosphatase-like family protein
AT1G09770.1	EIQTPNPMLTPSMTPGGAGLTPR	0.454641	-1.1372	0.000136723	CDC5	cell division cycle 5
AT2G01530.1	EIDDENMVITFR	0.453896	-1.13957	0.00841788	MLP329	MLP-like protein 329
AT3G14940.1	HTDVLDAITK	0.452744	-1.14323	0.00150659	PPC3	phosphoenolpyruvate carboxylase 3
AT5G24770.1	HLILKPNGSNLR	0.449115	-1.15484	0.00305793	VSP2	vegetative storage protein 2
AT3G48340.1	GAVTEIK	0.448311	-1.15743	0.00239814	CEP2	Cysteine proteinases superfamily protein
AT3G09220.1	SKPVLMPK	0.448002	-1.15842	0.000668676	LAC7	laccase 7
AT5G15180.1	SLNSDGSTFFK	0.447934	-1.15864	0.00210056	AT5G15180	Peroxidase superfamily protein
AT2G18980.1	FQQTFVTAPATLR	0.447729	-1.1593	0.00412396	AT2G18980	Peroxidase superfamily protein
AT3G29250.1	MLEEYGEALGNLK	0.446588	-1.16298	0.00164746	SDR4	NAD(P)-binding Rossmann-fold superfamily protein
AT1G54000.1	FSDGLITPDFLAK	0.446424	-1.16352	0.002831	GLL22	GDSL-like Lipase/Acylhydrolase superfamily protein
AT5G01330.1	AVKPVMVGGPK	0.445899	-1.16521	0.00452227	PDC3	pyruvate decarboxylase-3
AT2G43610.1	WGYCGTTK	0.439956	-1.18457	0.000839755	AT2G43610	Chitinase family protein
AT1G70850.3	TTETLETEVEIK	0.434951	-1.20108	0.000106676	MLP34	MLP-like protein 34
AT3G14940.1	LSAAWELYK	0.434433	-1.2028	0.000887641	PPC3	phosphoenolpyruvate carboxylase 3
AT5G23830.1	VGPQENPTLTINVFGTATK	0.433214	-1.20685	0.00919551	AT5G23830	MD-2-related lipid recognition domain-containing protein
AT2G01530.1	GLEGHVMEQLK	0.431871	-1.21133	0.00466227	MLP329	MLP-like protein 329
AT5G09978.1	QQTSSGK	0.431065	-1.21402	0.000641731	PEP7	elicitor peptide 7 precursor
AT2G18980.1	LFFHDCFVR	0.427694	-1.22535	0.00459372	AT2G18980	Peroxidase superfamily protein
AT3G14940.1	TEEISDVLDTFK	0.427149	-1.22719	0.00539596	PPC3	phosphoenolpyruvate carboxylase 3
AT5G47450.1	IEVGSVGDSFSVSSLK	0.426199	-1.2304	0.0015173	TIP2;3	tonoplast intrinsic protein 2;3
AT3G15356.1	FNFDSFDGSNLLFLGDAELGPSSDGVSR	0.421629	-1.24595	0.00873386	AT3G15356	Legume lectin family protein
AT3G09940.1	SAAQAVK	0.421078	-1.24784	0.000762432	MDHAR	monodehydroascorbate reductase
AT5G54770.1	MGPTFGAMMISGQK	0.417135	-1.26142	0.0141682	THI1	thiazole biosynthetic enzyme, chloroplast (ARA6) (THI1) (THI4)
AT5G15180.1	IGVLTGQVGEVR	0.41456	-1.27035	0.00694646	AT5G15180	Peroxidase superfamily protein
AT3G09220.1	NTLAVPVGGWAVIR	0.414433	-1.27079	0.000660141	LAC7	laccase 7
AT5G41080.1	ELSFLLK	0.414175	-1.27169	0.0252752	GDPD2	PLC-like phosphodiesterases superfamily protein
AT1G66270.1	DSNDAPTVSR	0.413973	-1.27239	0.0049558	BGLU21	Glycosyl hydrolase superfamily protein
AT1G33980.2	GSGGGPSSHEK	0.413843	-1.27285	0.00381435	UPF3	Smg-4/UPF3 family protein
AT1G47600.1	LSIAWSR	0.413388	-1.27443	0.00104561	BGLU34	beta glucosidase 34
AT4G28940.1	QHVFWIPVDK	0.412846	-1.27632	0.000273562	AT4G28940	Phosphorylase superfamily protein
AT4G30170.1	QMCPIGVDVR	0.412519	-1.27747	3.62656e-05	AT4G30170	Peroxidase family protein
AT4G19690.2	EDDSSNAQLLR	0.412072	-1.27903	0.00284519	IRT1	iron-regulated transporter 1
AT1G70850.3	ASPGNIQSCDLHEGDWGTVGSIVFWNYVHDGEAK	0.410088	-1.28599	0.0104002	MLP34	MLP-like protein 34
AT5G60660.1	YGGGANELADGYNK	0.408424	-1.29186	0.0101573	PIP2;4	plasma membrane intrinsic protein 2;4
AT1G66280.1	GVSQAGVK	0.407942	-1.29356	0.00130541	BGLU22	Glycosyl hydrolase superfamily protein
AT2G05580.1	GGGGQGGQK	0.407428	-1.29538	0.00148964	AT2G05580	Glycine-rich protein family
AT1G73330.1	LALTSDEALLVK	0.406998	-1.29691	0.000520291	DR4	drought-repressed 4
AT1G14930.1	SLVADMDDHILK	0.401526	-1.31644	0.00200012	AT1G14930	Polyketide cyclase/dehydrase and lipid transport superfamily protein
AT3G01190.1	GLFQSDAALLDNSK	0.400371	-1.32059	0.00107814	AT3G01190	Peroxidase superfamily protein
AT1G66280.1	QDSLVAWEPK	0.400108	-1.32154	0.00129533	BGLU22	Glycosyl hydrolase superfamily protein
AT2G01530.1	SPDDIVCK	0.396939	-1.33301	0.000218678	MLP329	MLP-like protein 329
AT2G01530.1	SVVADMDEHVLK	0.393016	-1.34734	0.000316724	MLP329	MLP-like protein 329
AT2G43610.1	GNMCCSR	0.392346	-1.3498	0.00144897	AT2G43610	Chitinase family protein
AT5G26280.1	YLTVTDGLVK	0.391848	-1.35163	0.00313397	AT5G26280	TRAF-like family protein
AT3G01190.1	DAMVALEGPSWEVETGR	0.390462	-1.35674	0.00990642	AT3G01190	Peroxidase superfamily protein
AT1G70850.3	TEAPSLVGK	0.388782	-1.36297	6.82742e-05	MLP34	MLP-like protein 34
AT1G13420.1	NFQPQETDIIVASFPK	0.386255	-1.37238	0.0110957	ST4B	sulfotransferase 4B
AT4G35090.1	HMDGSGVNTYMLINK	0.386202	-1.37257	0.00920317	CAT2	catalase 2
AT1G70850.3	ATPGNIQSCDLHEGDWGTVGSIVFWNYVHDGEAK	0.385933	-1.37358	0.000513999	MLP34	MLP-like protein 34
AT2G19490.1	KGEETTGSQVSVK	0.384615	-1.37851	0.0248024	RECA2	recA DNA recombination family protein
AT5G42180.1	SLFSSDESLLAVPSTK	0.382973	-1.38468	0.000131127	PER64	Peroxidase superfamily protein
AT5G23830.1	DVLYVGFDEGIK	0.382887	-1.38501	0.000115401	AT5G23830	MD-2-related lipid recognition domain-containing protein
AT1G21100.1	ALEVYEGFK	0.379744	-1.3969	0.000420296	IGMT1	O-methyltransferase family protein
AT1G51840.1	NVYATQSGSLK	0.378436	-1.40188	0.000833934	AT1G51840	kinase-like protein
AT5G59090.1	NLNYPSMSAK	0.378137	-1.40302	0.000923756	SBT4.12	subtilase 4.12
AT1G70830.1	VIEGDLMK	0.37596	-1.41135	0.00123813	MLP28	MLP-like protein 28
AT3G02090.1	HVGSDLTQR	0.374154	-1.4183	0.000206127	MPPBETA	Insulinase (Peptidase family M16) protein
AT3G26460.1	VVGLEGHVMEQLK	0.371808	-1.42737	0.000848787	AT3G26460	Polyketide cyclase/dehydrase and lipid transport superfamily protein
AT4G22230.1	SSTCIEPCK	0.369893	-1.43482	0.000120617	AT4G22230	defensin-like protein
AT3G48340.1	LVSLSEQELVDCDTK	0.365496	-1.45207	0.00587262	CEP2	Cysteine proteinases superfamily protein
AT2G01530.1	KEIDDENMVITFR	0.363422	-1.46028	3.5889e-05	MLP329	MLP-like protein 329
AT1G70850.3	SFVITIQVTPK	0.362349	-1.46455	0.0110322	MLP34	MLP-like protein 34
AT3G55460.1	DYYSGQPR	0.358264	-1.48091	0.000519732	SCL30	SC35-like splicing factor 30
AT4G30170.1	GCDASIMIASPSER	0.357756	-1.48295	0.00987958	AT4G30170	Peroxidase family protein
AT1G66270.1	EYADYVFTEYGGK	0.357508	-1.48395	0.0062946	BGLU21	Glycosyl hydrolase superfamily protein
AT3G09220.1	GVIHYGGASK	0.355319	-1.49281	1.82795e-05	LAC7	laccase 7
AT5G26280.1	ANAVATNTWGAVNLR	0.350758	-1.51145	8.26571e-05	AT5G26280	TRAF-like family protein
AT5G24850.1	HGNGPMAGGSK	0.350396	-1.51294	0.0472603	CRY3	cryptochrome 3
AT1G70850.3	INEEVAHPETLLQFAVEVSK	0.348589	-1.5204	0.0139841	MLP34	MLP-like protein 34
AT2G01530.1	VYDLIYQFSQK	0.345794	-1.53201	0.000522587	MLP329	MLP-like protein 329
AT3G09220.1	MFSLNVVK	0.344909	-1.53571	3.27457e-05	LAC7	laccase 7
AT1G66270.1	HLLAMNEAICIDK	0.343963	-1.53967	0.0020348	BGLU21	Glycosyl hydrolase superfamily protein
AT3G09220.1	LNLVDPQSR	0.340042	-1.55621	0.000153839	LAC7	laccase 7
AT5G24780.1	LTQVVYK	0.333204	-1.58552	0.0232515	VSP1	vegetative storage protein 1
AT5G59090.1	SLVSYIESQDSPQAAVLK	0.331591	-1.59252	0.000212826	SBT4.12	subtilase 4.12
AT1G66270.1	NVDHSAIGSMPLTAALPVYAK	0.328643	-1.6054	0.00132685	BGLU21	Glycosyl hydrolase superfamily protein
AT1G66280.1	NVDHSAIGSQPLTAALPVYAK	0.327082	-1.61228	0.000910191	BGLU22	Glycosyl hydrolase superfamily protein
AT5G26280.1	GYLVNDAIIFEAEMVK	0.324241	-1.62486	8.49928e-05	AT5G26280	TRAF-like family protein
AT1G66270.1	YANPEIMIMENGYGDK	0.323867	-1.62653	0.00714144	BGLU21	Glycosyl hydrolase superfamily protein
AT5G26280.1	EWGFGQLIPR	0.323094	-1.62997	3.63153e-05	AT5G26280	TRAF-like family protein
AT4G03150.1	AIEESEWLR	0.322447	-1.63287	0.00075274	AT4G03150	plant/protein
AT5G24780.1	QYQYDSK	0.321561	-1.63683	0.000194383	VSP1	vegetative storage protein 1
AT2G26970.1	VLLSAITER	0.320156	-1.64315	3.31892e-05	AT2G26970	Polynucleotidyl transferase, ribonuclease H-like superfamily protein
AT5G59090.1	NLNYPSMSAK	0.316753	-1.65857	0.00162813	SBT4.12	subtilase 4.12
AT5G48000.1	GAGVSWEEYR	0.315775	-1.66303	0.00774844	CYP708A2	cytochrome P450, family 708, subfamily A, polypeptide 2
AT2G16760.1	VVSSATVK	0.31336	-1.67411	0.0206763	AT2G16760	Calcium-dependent phosphotriesterase superfamily protein
AT3G25830.1	FVDDEDTK	0.3109	-1.68548	0.00160124	TPS-CIN	terpene synthase-like sequence-1,8-cineole
AT5G23830.1	TAEEEDPIIK	0.30965	-1.69129	4.58856e-05	AT5G23830	MD-2-related lipid recognition domain-containing protein
AT5G26280.1	STFYNANEGYLDQDTGSFGAEIFIVKPAQQQEK	0.304983	-1.7132	4.82812e-05	AT5G26280	TRAF-like family protein
AT1G66280.1	GPALWDIFCK	0.304622	-1.71491	0.000105444	BGLU22	Glycosyl hydrolase superfamily protein
AT5G26280.1	KEWGFGQLIPR	0.301107	-1.73165	0.00017856	AT5G26280	TRAF-like family protein
AT5G26280.1	VTFISNPPNNVFTWK	0.299897	-1.73746	2.18668e-05	AT5G26280	TRAF-like family protein
AT1G66270.1	LPQFTAAQK	0.299401	-1.73985	0.00548123	BGLU21	Glycosyl hydrolase superfamily protein
AT5G26280.1	NDGGNDHISLYAR	0.298079	-1.74623	4.69946e-06	AT5G26280	TRAF-like family protein
AT5G26280.1	GEPYESSVFEAAGYK	0.293063	-1.77072	4.7136e-06	AT5G26280	TRAF-like family protein
AT1G66270.1	NVDHSAIGSMPLTAALPVYAK	0.293009	-1.77098	0.00601901	BGLU21	Glycosyl hydrolase superfamily protein
AT3G25830.1	HDMNLVLIEFAK	0.291864	-1.77663	0.000227406	TPS-CIN	terpene synthase-like sequence-1,8-cineole
AT3G01190.1	GDSDPSLDSEYAAK	0.290403	-1.78387	0.0019444	AT3G01190	Peroxidase superfamily protein
AT3G25830.1	LANDLGTSPTELAR	0.288801	-1.79185	0.00053635	TPS-CIN	terpene synthase-like sequence-1,8-cineole
AT2G01520.1	EIDDENMAVTFR	0.288615	-1.79278	0.000141096	MLP328	MLP-like protein 328
AT2G16005.1	FQTCDTGK	0.287873	-1.79649	0.0130591	AT2G16005	MD-2-related lipid recognition domain-containing protein
AT1G73330.1	SELWFVK	0.280344	-1.83473	0.000149482	DR4	drought-repressed 4
AT5G59090.1	GVCSGGK	0.279284	-1.84019	0.000276827	SBT4.12	subtilase 4.12
AT5G15180.1	MFFHDCFVR	0.274746	-1.86383	0.000292	AT5G15180	Peroxidase superfamily protein
AT2G01530.1	IWNYTCDGKPEVFK	0.273399	-1.87092	4.64711e-05	MLP329	MLP-like protein 329
AT2G01520.1	QNDDMPEPSNYMK	0.268737	-1.89573	0.000294044	MLP328	MLP-like protein 328
AT2G01520.1	SPDDIICK	0.264321	-1.91964	1.01927e-05	MLP328	MLP-like protein 328
AT5G56260.1	KGHGEK	0.264172	-1.92045	0.039316	AT5G56260	Ribonuclease E inhibitor RraA/Dimethylmenaquinone methyltransferase
AT5G59090.1	DYTSEGTR	0.264171	-1.92046	0.000169088	SBT4.12	subtilase 4.12
AT5G59090.1	TLTNVGTPNSTYK	0.262345	-1.93047	0.000891381	SBT4.12	subtilase 4.12
AT2G23540.1	VISPVNLSK	0.261159	-1.937	0.00302939	AT2G23540	GDSL-like Lipase/Acylhydrolase superfamily protein
AT2G16005.1	VSSVEISPDPVK	0.261123	-1.9372	0.000443085	AT2G16005	MD-2-related lipid recognition domain-containing protein
AT5G23830.1	SGDFTGLLK	0.260565	-1.94029	8.62492e-06	AT5G23830	MD-2-related lipid recognition domain-containing protein
AT5G20350.1	GIEEESLK	0.256579	-1.96253	3.5007e-07	TIP1	Ankyrin repeat family protein with DHHC zinc finger domain-containing protein
AT5G59090.1	VVAGHGSK	0.24943	-2.00329	4.47829e-05	SBT4.12	subtilase 4.12
AT5G26280.1	LVLYVNGNK	0.247636	-2.01371	9.83514e-07	AT5G26280	TRAF-like family protein
AT2G01520.1	VYDVIFQFIQK	0.246938	-2.01778	0.010681	MLP328	MLP-like protein 328
AT2G01520.1	SLAADMDDHVLK	0.241069	-2.05248	5.2196e-05	MLP328	MLP-like protein 328
AT2G16005.1	LAVGMFPVSTK	0.239234	-2.06351	0.0047534	AT2G16005	MD-2-related lipid recognition domain-containing protein
AT5G26280.1	IEETNSLPLGWEVNVDLK	0.23815	-2.07006	0.00219583	AT5G26280	TRAF-like family protein
AT1G66270.1	IGIAHSPAWFEPHDLK	0.236457	-2.08035	0.000117643	BGLU21	Glycosyl hydrolase superfamily protein
AT1G07930.1	GPTLLEALDQINEPK	0.232661	-2.1037	4.17704e-05	AT1G07930	GTP binding Elongation factor Tu family protein
AT5G59090.1	SAASSACDAK	0.21996	-2.18469	8.57974e-05	SBT4.12	subtilase 4.12
AT5G24780.1	HLILKPNGSK	0.21946	-2.18797	0.00756399	VSP1	vegetative storage protein 1
AT5G59090.1	TAALCAPACLNK	0.216372	-2.20842	2.25911e-06	SBT4.12	subtilase 4.12
AT1G73330.1	VVYSEEFK	0.20054	-2.31804	8.98825e-05	DR4	drought-repressed 4
AT2G01520.1	SLAADMDDHVLK	0.193788	-2.36745	0.000461393	MLP328	MLP-like protein 328
AT2G01520.1	QNDDMPEPSNYMK	0.177064	-2.49766	0.00039973	MLP328	MLP-like protein 328
AT2G01520.1	EIDDENMAVTFR	0.159171	-2.65135	1.57818e-05	MLP328	MLP-like protein 328
AT1G15460.1	QYILPK	0.0124227	-6.33088	0.000295086	BOR4	HCO3- transporter family

### Sheet: mlk134 ZT14
Supplemental Dataset S1. Peptides of significantly altered abundance in mlk mutant backgrounds compared to WT at either ZT12 or ZT14. Peptides were classified as altered in abundance if both the log2 FC was at least ±1 (2 fold-change) and the p-value < 0.05
Protein	Annotated Peptide Sequence	Peptide ratio mlk134_ZT14/WT_ZT14	log2 (FC)	p-value	Gene Symbol	Short Description
Increased abundance peptides
AT1G16410.1	GWNVDGQEK	6.80734	2.76709	0.000135942	CYP79F1	cytochrome p450 79f1
AT3G14890.1	ELVQQCGK	5.67584	2.50483	0.00564703	AT3G14890	phosphoesterase
AT1G21090.1	TCQLNQK	5.59512	2.48417	0.0482523	AT1G21090	Cupredoxin superfamily protein
AT3G19710.1	QVALANK	5.15866	2.367	0.000684367	BCAT4	branched-chain aminotransferase4
AT3G19710.1	DFGYQVEER	4.66091	2.22061	0.000681816	BCAT4	branched-chain aminotransferase4
AT1G14250.1	LSPGLSSYADNPEGASVSVTK	4.54599	2.18459	0.00091083	AT1G14250	GDA1/CD39 nucleoside phosphatase family protein
AT5G14200.1	YNIALLPGDGIGPEVISVAK	4.41927	2.14381	0.000747207	IMD1	isopropylmalate dehydrogenase 1
AT3G19710.1	DNSGLNLK	4.22051	2.07742	0.000100594	BCAT4	branched-chain aminotransferase4
AT5G14200.1	IEDAVVDALNK	4.19872	2.06995	0.000446571	IMD1	isopropylmalate dehydrogenase 1
AT3G19710.1	NCVMELCR	4.18927	2.0667	0.000845548	BCAT4	branched-chain aminotransferase4
AT5G18520.1	SLNLICAAEDK	4.16627	2.05876	0.00122635	Cand7	Lung seven transmembrane receptor family protein
AT4G13770.1	FFAGWAK	3.9	1.96347	0.000184825	CYP83A1	cytochrome P450, family 83, subfamily A, polypeptide 1
AT3G19710.1	LYETLSDIQTGR	3.88347	1.95734	0.00206294	BCAT4	branched-chain aminotransferase4
AT3G19710.1	AFPSGTGGVK	3.87722	1.95502	0.000326415	BCAT4	branched-chain aminotransferase4
AT5G23010.1	VDIMEVGFPGSSEEELETIK	3.83202	1.93811	0.000342989	MAM1	methylthioalkylmalate synthase 1
AT5G14200.1	AGSLEGLEFDFK	3.82273	1.9346	0.000435395	IMD1	isopropylmalate dehydrogenase 1
AT5G23010.1	NAATSSTDLKPVVER	3.8213	1.93406	0.00107612	MAM1	methylthioalkylmalate synthase 1
AT5G23010.1	ELGYELDDEK	3.62407	1.85761	0.000748995	MAM1	methylthioalkylmalate synthase 1
AT5G23010.1	TQEEVIEMAVSSIR	3.61975	1.85589	0.000969481	MAM1	methylthioalkylmalate synthase 1
AT4G13770.1	ILYGTQSVLGK	3.55612	1.8303	0.00104468	CYP83A1	cytochrome P450, family 83, subfamily A, polypeptide 1
AT5G23010.1	STYEILSPEDIGIVK	3.54211	1.82461	0.00123408	MAM1	methylthioalkylmalate synthase 1
AT5G54190.1	AAQSAGMPK	3.49387	1.80483	0.00266732	PORA	protochlorophyllide oxidoreductase A
AT5G14200.1	LSDAILLGAIGGYK	3.4374	1.78132	0.00381125	IMD1	isopropylmalate dehydrogenase 1
AT3G48870.1	SQDFEMAGSHR	3.41879	1.77349	0.0456151	HSP93-III	Clp ATPase
AT5G23020.1; AT5G23010.1	DIEATWEALK	3.38649	1.75979	0.000915642	IMS2; MAM1	2-isopropylmalate synthase 2; methylthioalkylmalate synthase 1
AT2G46650.1	ESTAAETTK	3.37375	1.75435	0.000126934	CB5-C	cytochrome B5 isoform C
AT4G13770.1	GSTFVTEDDVK	3.31058	1.72709	0.000833484	CYP83A1	cytochrome P450, family 83, subfamily A, polypeptide 1
AT4G13770.1	TMVVISSAELAK	3.27658	1.71219	0.0019313	CYP83A1	cytochrome P450, family 83, subfamily A, polypeptide 1
AT2G43100.1	AIVAESYAR	3.26467	1.70694	0.00124718	IPMI2	isopropylmalate isomerase 2
AT5G23010.1	DGEQSPGGSLTPPQK	3.19904	1.67764	0.00794417	MAM1	methylthioalkylmalate synthase 1
AT1G14250.1	LLDVPVQEQILDVTR	3.13922	1.65041	0.00247276	AT1G14250	GDA1/CD39 nucleoside phosphatase family protein
AT4G13770.1	QDTYIQEVVNETLDPK	3.11916	1.64116	0.000717751	CYP83A1	cytochrome P450, family 83, subfamily A, polypeptide 1
AT1G75040.1	VMDQNNVVACK	3.09761	1.63115	0.00262308	PR5	pathogenesis-related protein 5
AT4G13770.1	EQPFASEFTVDNVK	3.01605	1.59266	0.00246279	CYP83A1	cytochrome P450, family 83, subfamily A, polypeptide 1
AT3G17790.1	ELNEELLPILK	2.95017	1.5608	0.0132591	PAP17	purple acid phosphatase 17
AT5G23020.1; AT5G23010.1	ITDADLK	2.92275	1.54733	0.00119045	IMS2; MAM1	2-isopropylmalate synthase 2; methylthioalkylmalate synthase 1
AT4G39940.1	STVACALSK	2.9036	1.53784	0.00345259	AKN2	APS-kinase 2
AT3G19710.1	TDYMYVAK	2.88208	1.52711	0.00303182	BCAT4	branched-chain aminotransferase4
AT2G25510.2	FTIPIKPK	2.87969	1.52591	0.0019345	AT2G25510	transmembrane protein
AT5G23010.1	LNGANGLK	2.87729	1.52471	0.00241879	MAM1	methylthioalkylmalate synthase 1
AT2G43100.1	NSVATGEVFPLESEVR	2.87534	1.52373	0.00141351	IPMI2	isopropylmalate isomerase 2
AT5G14200.1	EVAEGVDMMIVR	2.8611	1.51657	0.000855058	IMD1	isopropylmalate dehydrogenase 1
AT3G19710.1	TGEETLAAK	2.85543	1.51371	0.000112062	BCAT4	branched-chain aminotransferase4
AT5G14950.1	SSTGGGTGGWGQSLLPTALSK	2.83578	1.50375	0.000419043	GMII	golgi alpha-mannosidase II
AT1G75040.1	TGCNFDASGNGR	2.7934	1.48202	0.00476603	PR5	pathogenesis-related protein 5
AT5G58390.1	FDHGFYK	2.76531	1.46744	0.000231436	AT5G58390	Peroxidase superfamily protein
AT1G78370.1	KGEEQEAGKK	2.72985	1.44882	0.000752389	GSTU20	glutathione S-transferase TAU 20
AT1G04620.1	RPFVTETVK	2.68064	1.42258	4.19414e-05	HCAR	coenzyme F420 hydrogenase family / dehydrogenase, beta subunit family
AT4G13770.1	EWGPNPDEFRPER	2.65063	1.40634	0.000662871	CYP83A1	cytochrome P450, family 83, subfamily A, polypeptide 1
AT5G40420.1	GQGQYEGDR	2.63327	1.39686	1.4297e-06	OLEO2	oleosin 2
AT2G03150.1	EESTGTSSNK	2.56352	1.35812	0.00279555	emb1579	ATP/GTP-binding protein family
AT5G01600.1	LHPIVSPISEFEHAEK	2.55985	1.35606	0.00131429	FER1	ferretin 1
AT3G54600.1	AFQALGCK	2.52723	1.33756	0.00562106	DJ1F	Class I glutamine amidotransferase-like superfamily protein
AT1G74090.1; AT1G18590.1	IDGLMEEK	2.51557	1.33088	0.00120371	SOT18; 17	desulfo-glucosinolate sulfotransferase 18; sulfotransferase 17
AT5G01600.1	VASENNDPQLADFVESEFLGEQIEAIK	2.49043	1.31639	0.00127503	FER1	ferretin 1
AT5G23010.1	GAYVINGVYTK	2.44113	1.28755	0.00533211	MAM1	methylthioalkylmalate synthase 1
AT1G78370.1	IPVLVHNGKPVCESLNVVQYVDEAWPEK	2.4344	1.28357	0.0031909	GSTU20	glutathione S-transferase TAU 20
AT1G65860.1	VILPSQDK	2.42939	1.28059	0.0115075	FMO GS-OX1	flavin-monooxygenase glucosinolate S-oxygenase 1
AT1G17210.1	AESVESGEK	2.42668	1.27899	0.00444396	ILP1	IAP-like protein 1
AT1G74090.1	ATITTTTLPSHDETK	2.42415	1.27748	0.00194636	SOT18	desulfo-glucosinolate sulfotransferase 18
AT3G14210.1	DLPQTYWPYGK	2.40902	1.26845	0.00843497	ESM1	GDSL-like lipase/acylhydrolase superfamily protein
AT5G14200.1; AT1G80560.1	VFANLRPATVLPQLVDASTLK	2.4043	1.26562	0.00571953	IMD1; IMD2	isopropylmalate dehydrogenase 1; 2
AT1G74090.1	SLAEFMGHGFTAEEEEK	2.39222	1.25835	0.00175796	SOT18	desulfo-glucosinolate sulfotransferase 18
AT1G13750.1	YTNTGTGSLK	2.37923	1.25049	0.00278893	AT1G13750	Purple acid phosphatases superfamily protein
AT1G75040.1	FNTDQYCCR	2.37296	1.24669	0.000140262	PR5	pathogenesis-related protein 5
AT1G77120.1	FITHTVPFSEINK	2.37252	1.24642	0.000219676	ADH1	alcohol dehydrogenase 1
AT2G31660.1	ILEGHLNFLNTIR	2.34581	1.23009	0.00303707	SAD2	ARM repeat superfamily protein
AT3G45140.1	THACTEPYIIAANR	2.32921	1.21984	0.00135115	LOX2	lipoxygenase 2
AT3G45140.1	MPTEDPTDEALKEFYESPEK	2.32168	1.21517	0.0020674	LOX2	lipoxygenase 2
AT3G14210.1	ELIVYPTGETMR	2.31505	1.21105	0.0155762	ESM1	GDSL-like lipase/acylhydrolase superfamily protein
AT1G74090.1	VGDWSNYLTPEMAAR	2.30811	1.20671	0.000851265	SOT18	desulfo-glucosinolate sulfotransferase 18
AT5G01220.1	VHVLGPINWLIK	2.30808	1.20669	0.000401459	SQD2	sulfoquinovosyldiacylglycerol 2
AT1G18590.1	FDVSTNPLLK	2.29182	1.19649	0.00204798	SOT17	sulfotransferase 17
AT3G04290.1	IIVNQILTGSSK	2.28766	1.19387	0.000261618	LTL1	Li-tolerant lipase 1
AT5G50950.1	NLHSSLESK	2.28343	1.1912	0.00024083	FUM2	FUMARASE 2
AT2G35500.1	GASIYIVGDSTEINQK	2.27141	1.18359	8.19936e-05	SKL2	shikimate kinase like 2
AT5G01220.1	AADLTLVPSAAIGK	2.25954	1.17603	0.00214513	SQD2	sulfoquinovosyldiacylglycerol 2
AT2G42530.1	ALDYVTEK	2.25753	1.17474	0.00140515	COR15B	cold regulated 15b
AT1G77120.1	THPMNFLNER	2.25469	1.17293	0.000222433	ADH1	alcohol dehydrogenase 1
AT2G42530.1; AT2G42540.2	EALADGEK	2.25436	1.17272	0.00533904	COR15B; COR15A	cold regulated 15b; cold-regulated 15a
AT1G19350.3	FENSQVKPWEGER	2.25379	1.17235	0.0141927	BES1	Brassinosteroid signaling positive regulator (BZR1) family protein
AT3G14210.1	TGNECYELLNDLAK	2.24924	1.16944	0.016596	ESM1	GDSL-like lipase/acylhydrolase superfamily protein
AT5G50950.1	AAEILGHK	2.24875	1.16912	0.000725428	FUM2	FUMARASE 2
AT3G16060.1	SVEGNQSKPPR	2.24464	1.16648	0.00221774	AT3G16060	ATP binding microtubule motor family protein
AT1G18590.1	HYQEIIATLPHK	2.21936	1.15014	0.00535571	SOT17	sulfotransferase 17
AT1G49750.1	KQTCPNSK	2.2157	1.14776	0.00218028	AT1G49750	Leucine-rich repeat (LRR) family protein
AT4G36630.1	HDGGGGFVEVR	2.20777	1.14259	0.00568155	EMB2754	Vacuolar sorting protein 39
AT5G01600.1; AT3G56090.1	GDALYAMELALSLEK	2.2012	1.13829	0.000378724	FER1; FER3	ferretin 1;3
AT1G02090.1	EAEEGVEEVKK	2.19625	1.13504	0.00129778	FUS5	Proteasome component (PCI) domain protein
AT5G01600.1	FMEYQNQR	2.19179	1.13211	0.000893668	FER1	ferretin 1
AT1G77120.1	TDIPGVVEK	2.18685	1.12885	0.00027144	ADH1	alcohol dehydrogenase 1
AT5G23010.1	ALVTSSDEISLEK	2.18156	1.12536	0.0160372	MAM1	methylthioalkylmalate synthase 1
AT1G18590.1	AYQANPDQILFLK	2.18018	1.12444	0.00657361	SOT17	sulfotransferase 17
AT1G13750.1	VAFENPNAPVYPR	2.17792	1.12295	0.00115471	AT1G13750	Purple acid phosphatases superfamily protein
AT1G74090.1	FDDSSNPLLK	2.17569	1.12147	0.000737546	SOT18	desulfo-glucosinolate sulfotransferase 18
AT2G29440.1	IPVLVHNGK	2.17295	1.11966	0.00216207	GSTU6	glutathione S-transferase tau 6
AT3G54600.1	VLLESLGSK	2.16952	1.11737	0.00150437	DJ1F	Class I glutamine amidotransferase-like superfamily protein
AT3G45140.1	EFYESPEK	2.16652	1.11538	0.000691317	LOX2	lipoxygenase 2
AT2G42530.1	KALDYVTEK	2.1647	1.11417	0.00127521	COR15B	cold regulated 15b
AT3G61820.1	TSVFTPLLTNPK	2.16044	1.11133	1.3413e-05	AT3G61820	Eukaryotic aspartyl protease family protein
AT2G43590.1	DYCGQLGVDPGPNLSC	2.15993	1.11099	0.000687394	AT2G43590	Chitinase family protein
AT1G13750.1	NSMCGAPAR	2.15242	1.10596	0.0275856	AT1G13750	Purple acid phosphatases superfamily protein
AT1G77490.1	DYAEAHAK	2.15097	1.10499	6.64142e-05	TAPX	thylakoidal ascorbate peroxidase
AT5G01220.1	IAFIGDGPYKEDLEK	2.15063	1.10476	0.00509192	SQD2	sulfoquinovosyldiacylglycerol 2
AT1G77120.1	GTFFGNYKPK	2.13878	1.09679	0.000609009	ADH1	alcohol dehydrogenase 1
AT2G42530.1	SDGNILDDLNEATK	2.13583	1.09479	0.000555067	COR15B	cold regulated 15b
AT3G49120.1	DSLQAFLELANANLPAPFFTLPQLK	2.12569	1.08793	0.00235797	PRXCB	peroxidase CB
AT1G77120.1	GQSVAIFGLGAVGLGAAEGAR	2.12356	1.08648	5.958e-05	ADH1	alcohol dehydrogenase 1
AT1G74090.1	GTGLLEHGK	2.12347	1.08642	0.00206705	SOT18	desulfo-glucosinolate sulfotransferase 18
AT4G23600.1	AVLYGSGNAYAPSLGLAAAK	2.12287	1.08601	0.00154852	CORI3	Tyrosine transaminase family protein
AT2G42530.1	AAEFVEGK	2.11835	1.08294	2.14791e-05	COR15B	cold regulated 15b
AT3G54600.1	SPELLVMNPK	2.10268	1.07223	0.00140618	DJ1F	Class I glutamine amidotransferase-like superfamily protein
AT1G35720.1	STIQCLTRPELYFVDVLR	2.08968	1.06328	0.0130953	ANNAT1	annexin 1
AT3G45140.1	AVLAALPSIFPQIESVLLSPQEPFPHFK	2.08803	1.06214	0.00371697	LOX2	lipoxygenase 2
AT5G16550.1	NSVAENGPK	2.08547	1.06037	0.0478846	AT5G16550	voltage-dependent L-type calcium channel subunit
AT1G14700.1	QTYLNNLLK	2.07855	1.05557	5.17516e-05	PAP3	purple acid phosphatase 3
AT1G72810.1	TNWPYGSGVWSK	2.07751	1.05486	0.0351589	AT1G72810	Pyridoxal-5'-phosphate-dependent enzyme family protein
AT3G45140.1	QLSAMHPIYR	2.07617	1.05393	0.00061741	LOX2	lipoxygenase 2
AT5G64620.1	VLQDCSEK	2.07595	1.05377	7.24925e-05	C/VIF2	cell wall / vacuolar inhibitor of fructosidase 2
AT1G77120.1	AAVAWEAGKPLVIEEVEVAPPQK	2.07546	1.05343	0.000279828	ADH1	alcohol dehydrogenase 1
AT2G42540.2	GDGNILDDLNEATK	2.0655	1.04649	0.0067817	COR15A	cold-regulated 15a
AT2G42540.2	AAAYVEEK	2.06524	1.04631	0.00628728	COR15A	cold-regulated 15a
AT5G14320.1	HIQGLPCR	2.06387	1.04535	0.00658646	EMB3137	Ribosomal protein S13/S18 family
AT2G42530.1; AT2G42540.2	KASDFVTDK	2.05845	1.04156	0.00306008	COR15B; COR15A	cold regulated 15b; cold-regulated 15a
AT4G23600.1	LTADDVFMTLGCK	2.05813	1.04134	0.00185481	CORI3	Tyrosine transaminase family protein
AT2G42530.1; AT2G42540.2	ASDFVTDK	2.05811	1.04132	0.00225755	COR15B; COR15A	cold regulated 15b; cold-regulated 15a
AT5G06870.1	LTGPIPESFGTFSGK	2.05155	1.03671	0.000965451	PGIP2	polygalacturonase inhibiting protein 2
AT1G13750.1	AEVDGSSEYNDFQR	2.05049	1.03597	0.00645753	AT1G13750	Purple acid phosphatases superfamily protein
AT3G49470.1	LQTDEPIVEDVKDDEDDDDDDEEEEDDDAQGVSGSSK	2.04722	1.03367	0.0263472	NACA2	nascent polypeptide-associated complex subunit alpha-like protein 2
AT4G18440.1	LSNIPEVTEVPSFSK	2.04274	1.03051	0.00194547	AT4G18440	L-Aspartase-like family protein
AT3G45140.1	DAGLLPLLPR	2.0375	1.0268	0.000251064	LOX2	lipoxygenase 2
AT2G46750.1	LVCTDGTEGLFISTK	2.03602	1.02575	0.0100651	GulLO2	D-arabinono-1,4-lactone oxidase family protein
AT1G77120.1	GGMIHDGESR	2.03214	1.023	0.00182601	ADH1	alcohol dehydrogenase 1
AT2G14750.1	GCVIWVTGLSGSGK	2.02236	1.01604	0.0396708	APK	APS kinase
AT3G62820.1	ESYVQNACSVTR	2.02014	1.01445	0.000855063	AT3G62820	Plant invertase/pectin methylesterase inhibitor superfamily protein
AT5G48490.1	NSPWLGSFGVDPK	2.01581	1.01136	0.00408432	AT5G48490	Bifunctional inhibitor/lipid-transfer protein/seed storage 2S albumin superfamily protein
AT4G22505.1	GLSDADALACLCESVR	2.01577	1.01133	0.00336008	AT4G22505	Bifunctional inhibitor/lipid-transfer protein/seed storage 2S albumin superfamily protein
AT3G61820.1	VAYDLVGSR	2.01294	1.00931	3.07905e-05	AT3G61820	Eukaryotic aspartyl protease family protein
AT3G54050.1	LDVISNEVFSNCLR	2.01255	1.00903	0.019713	HCEF1	high cyclic electron flow 1
AT2G29550.1; AT5G23860.1; AT5G44340.1; AT4G20890.1; AT5G62690.1	MASTFIGNSTSIQEMFR	2.01227	1.00883	0.000542928	TUB7; TUB8; TUB; 4; TUB9; TUB2	tubulin beta-7 chain; tubulin beta 8; tubulin beta chain 4; tubulin beta-9 chain; tubulin beta chain 2
AT1G77120.1	AFDYMLK	2.0101	1.00727	0.00016862	ADH1	alcohol dehydrogenase 1
AT1G78370.1	FGNFSIESESPK	2.00913	1.00657	0.00586023	GSTU20	glutathione S-transferase TAU 20
AT1G09750.1	LPMENTLIHSSAGTLTCLSMAGIR	2.00734	1.00529	0.027706	AT1G09750	Eukaryotic aspartyl protease family protein
AT1G77120.1	DHDKPIQQVIAEMTDGGVDR	2.00579	1.00417	0.00137534	ADH1	alcohol dehydrogenase 1
AT1G35720.1	MLVALLGEDDA	2.00563	1.00406	0.000803416	ANNAT1	annexin 1
AT2G43590.1	NYCQSSNTQYPCAPGK	2.0052	1.00375	0.00167	AT2G43590	Chitinase family protein
AT1G77120.1	IIGVDFNSK	2.00333	1.0024	0.00149568	ADH1	alcohol dehydrogenase 1
Decreased abundance peptides
AT3G09220.1	GIFTADFPDQPPVK	0.497963	-1.00589	0.00162883	LAC7	laccase 7
AT3G22620.1	TTAVSLPR	0.49465	-1.01552	0.00172985	AT3G22620	Bifunctional inhibitor/lipid-transfer protein/seed storage 2S albumin superfamily protein
AT5G26280.1	FYYSDDFLVEDR	0.493176	-1.01983	0.010715	AT5G26280	TRAF-like family protein
AT5G23830.1	VGPQENPTLTINVFGTATK	0.491908	-1.02354	0.0150934	AT5G23830	MD-2-related lipid recognition domain-containing protein
AT5G56870.1	NMVPTGTK	0.49106	-1.02603	0.00200321	BGAL4	beta-galactosidase 4
AT1G70830.1; AT1G70850.3	VIEGDLMK	0.489851	-1.02958	0.0161405	MLP28; MLP34	MLP-like protein 28; MLP-like protein 34
AT5G26260.1; AT5G26280.1	FSTLEDK	0.488906	-1.03237	0.000187783	AT5G26260; AT5G26280	TRAF-like family protein
AT1G66270.1; AT1G66280.1	EYADYVFTEYGGK	0.488455	-1.0337	0.0365801	BGLU21; BGLU22	Glycosyl hydrolase superfamily protein
AT1G14930.1	VTLIWENR	0.487271	-1.0372	0.0053918	AT1G14930	Polyketide cyclase/dehydrase and lipid transport superfamily protein
AT4G22230.1	GECNSYEK	0.487044	-1.03787	0.0294793	AT4G22230	defensin-like protein
AT3G50560.1	NVGSSSSGSK	0.485084	-1.04369	0.00898203	AT3G50560	NAD(P)-binding Rossmann-fold superfamily protein
AT3G09220.1	GVIHYGGASK	0.48364	-1.04799	0.000367801	LAC7	laccase 7
AT3G15356.1	NTITIAPENVK	0.481046	-1.05575	0.000242054	AT3G15356	Legume lectin family protein
AT4G26220.1	DSYEIGLPVIK	0.480736	-1.05668	0.00754144	AT4G26220	S-adenosyl-L-methionine-dependent methyltransferases superfamily protein
AT5G59090.1	SLVSYIESQDSPQAAVLK	0.47669	-1.06888	0.00430372	SBT4.12	subtilase 4.12
AT1G66270.1; AT1G66280.1	HLLAMNEAICIDK	0.475	-1.074	0.0300592	BGLU21; BGLU22	Glycosyl hydrolase superfamily protein
AT1G51840.1	NVYATQSGSLK	0.474804	-1.0746	0.0426164	AT1G51840	kinase-like protein
AT5G14120.1	REDQEPGLQTPDLILSEVEDEKPK	0.46915	-1.09188	0.00364671	AT5G14120	Major facilitator superfamily protein
AT5G59090.1	NLAIESDTIIGVIDTGIWPESK	0.467244	-1.09775	0.00684585	SBT4.12	subtilase 4.12
AT3G15356.1	AWIEFR	0.467022	-1.09844	0.000126075	AT3G15356	Legume lectin family protein
AT1G66280.1	GPALWDIFCK	0.463445	-1.10953	0.0229929	BGLU22	Glycosyl hydrolase superfamily protein
AT1G66270.1; AT1G66280.1	YANPEIMIMENGYGDK	0.454121	-1.13885	0.0312864	BGLU21; BGLU22	Glycosyl hydrolase superfamily protein
AT4G22230.1	SSTCIEPCK	0.450203	-1.15135	0.000353074	AT4G22230	defensin-like protein
AT3G01190.1	GFGIIDDSK	0.444703	-1.16909	0.0410333	AT3G01190	Peroxidase superfamily protein
AT1G66280.1	QDSLVAWEPK	0.442991	-1.17465	0.0215476	BGLU22	Glycosyl hydrolase superfamily protein
AT2G05580.1	GGGGGGQGGQK	0.441757	-1.17868	0.0295613	AT2G05580	Glycine-rich protein family
AT5G59090.1	NLNYPSMSAK	0.440073	-1.18418	0.0168726	SBT4.12	subtilase 4.12
AT1G66280.1	NVDHSAIGSQPLTAALPVYAK	0.438828	-1.18827	0.00730923	BGLU22	Glycosyl hydrolase superfamily protein
AT5G15180.1; AT3G01190.1	MFFHDCFVR	0.437989	-1.19103	0.00600339	AT5G15180; AT3G01190	Peroxidase superfamily protein
AT3G09220.1	MFSLNVVK	0.436605	-1.1956	2.48403e-05	LAC7	laccase 7
AT4G22230.1	QVCDYDKGECNSYEK	0.435492	-1.19928	0.000415532	AT4G22230	defensin-like protein
AT3G48990.1	KNLAAFK	0.433407	-1.2062	0.000217917	AAE3	AMP-dependent synthetase and ligase family protein
AT5G26280.1	KEWGFGQLIPR	0.432235	-1.21011	0.000918049	AT5G26280	TRAF-like family protein
AT4G03150.1	AIEESEWLR	0.429449	-1.21944	7.36445e-05	AT4G03150	plant/protein
AT1G14940.1	YEVIYQFIPK	0.428222	-1.22357	0.0104892	AT1G14940	Polyketide cyclase/dehydrase and lipid transport superfamily protein
AT4G39280.1	VHESGGYGSR	0.427122	-1.22728	0.00767875	AT4G39280	phenylalanyl-tRNA synthetase, putative / phenylalanine-tRNA ligase
AT1G66280.1	FYHDLIDELLK	0.421804	-1.24536	0.0147219	BGLU22	Glycosyl hydrolase superfamily protein
AT5G26280.1	IEETNSLPLGWEVNVDLK	0.420187	-1.2509	0.000329406	AT5G26280	TRAF-like family protein
AT3G09220.1	LNLVDPQSR	0.419779	-1.2523	0.000712535	LAC7	laccase 7
AT1G66270.1; AT1G66280.1	IGIAHSPAWFEPHDLK	0.416104	-1.26498	0.0399289	BGLU21; BGLU22	Glycosyl hydrolase superfamily protein
AT5G59090.1	DTSGHGTHTASTAAGNAVK	0.412733	-1.27672	0.0100739	SBT4.12	subtilase 4.12
AT5G26280.1	YLTVTDGLVK	0.40861	-1.2912	0.000301046	AT5G26280	TRAF-like family protein
AT5G20230.1	VGDELEFDFAAGR	0.408479	-1.29167	0.0375642	BCB	blue-copper-binding protein
AT3G25830.1	FVDDEDTK	0.406657	-1.29812	0.00537277	TPS-CIN	terpene synthase-like sequence-1,8-cineole
AT1G66270.1	NVDHSAIGSMPLTAALPVYAK	0.406512	-1.29863	0.0355918	BGLU21	Glycosyl hydrolase superfamily protein
AT4G02360.1	GVVDYELNPK	0.401493	-1.31655	0.00104476	AT4G02360	transmembrane protein, putative (Protein of unknown function, DUF538)
AT5G26280.1	VTFISNPPNNVFTWK	0.399915	-1.32223	0.000400607	AT5G26280	TRAF-like family protein
AT3G25830.1	HDMNLVLIEFAK	0.398752	-1.32644	0.00382524	TPS-CIN	terpene synthase-like sequence-1,8-cineole
AT2G01520.1	SLAADMDDHVLK	0.397311	-1.33166	0.00038816	MLP328	MLP-like protein 328
AT5G26280.1	LVLYVNGNK	0.393746	-1.34466	3.52729e-06	AT5G26280	TRAF-like family protein
AT5G59090.1	VVAGHGSK	0.393017	-1.34734	0.00516952	SBT4.12	subtilase 4.12
AT3G01190.1	DAMVALEGPSWEVETGR	0.390673	-1.35597	0.015647	AT3G01190	Peroxidase superfamily protein
AT5G26280.1	GEPYESSVFEAAGYK	0.386102	-1.37295	6.65598e-05	AT5G26280	TRAF-like family protein
AT5G26280.1	ANAVATNTWGAVNLR	0.385306	-1.37592	2.64918e-05	AT5G26280	TRAF-like family protein
AT5G26280.1	STFYNANEGYLDQDTGSFGAEIFIVKPAQQQEK	0.384366	-1.37945	0.000344277	AT5G26280	TRAF-like family protein
AT1G66270.1	LPQFTAAQK	0.380593	-1.39368	0.022228	BGLU21	Glycosyl hydrolase superfamily protein
AT2G01530.1; AT2G01520.1	IWNYTCDGKPEVFK	0.37483	-1.41569	0.00668451	MLP329; MLP328	MLP-like protein 328; MLP-like protein 329
AT5G23830.1	TAEEEDPIIK	0.372284	-1.42552	0.0127467	AT5G23830	MD-2-related lipid recognition domain-containing protein
AT5G26280.1	EWGFGQLIPR	0.368866	-1.43883	3.50181e-05	AT5G26280	TRAF-like family protein
AT5G24780.1	HLILKPNGSK	0.366367	-1.44864	0.00251394	VSP1	vegetative storage protein 1
AT5G59090.1	DYTSEGTR	0.364444	-1.45623	0.00337528	SBT4.12	subtilase 4.12
AT2G01520.1	SPDDIICK	0.363332	-1.46064	0.00513313	MLP328	MLP-like protein 328
AT5G23830.1	SGDFTGLLK	0.363026	-1.46186	0.0133808	AT5G23830	MD-2-related lipid recognition domain-containing protein
AT5G59090.1	GVCSGGK	0.362932	-1.46223	0.00270888	SBT4.12	subtilase 4.12
AT5G59090.1	TAALCAPACLNK	0.360847	-1.47054	0.00255833	SBT4.12	subtilase 4.12
AT5G59090.1	SAASSACDAK	0.35514	-1.49354	0.0063641	SBT4.12	subtilase 4.12
AT3G48340.1	NAYTGSNIK	0.352761	-1.50324	0.0384767	CEP2	Cysteine proteinases superfamily protein
AT2G16005.1	VSSVEISPDPVK	0.352325	-1.50502	0.0096741	AT2G16005	MD-2-related lipid recognition domain-containing protein
AT5G59090.1	NLNYPSMSAK	0.337617	-1.56654	0.00384795	SBT4.12	subtilase 4.12
AT2G01520.1	QNDDMPEPSNYMK	0.312071	-1.68005	0.00307964	MLP328	MLP-like protein 328
AT3G01190.1	GDSDPSLDSEYAAK	0.311747	-1.68155	0.0113841	AT3G01190	Peroxidase superfamily protein
AT5G26280.1	GYLVNDAIIFEAEMVK	0.309253	-1.69314	0.000138463	AT5G26280	TRAF-like family protein
AT2G01520.1	VYDVIFQFIQK	0.294682	-1.76277	0.0017351	MLP328	MLP-like protein 328
AT1G07930.1	GPTLLEALDQINEPK	0.275057	-1.8622	0.00544684	AT1G07930	GTP binding Elongation factor Tu family protein
AT2G01520.1	QNDDMPEPSNYMK	0.262529	-1.92945	0.0190492	MLP328	MLP-like protein 328
AT2G01520.1	EIDDENMAVTFR	0.260301	-1.94175	0.00117265	MLP328	MLP-like protein 328
AT5G24780.1	LTQVVYK	0.259949	-1.9437	0.0228971	VSP1	vegetative storage protein 1
AT2G16005.1	FQTCDTGK	0.257326	-1.95833	0.001729	AT2G16005	MD-2-related lipid recognition domain-containing protein
AT2G01520.1	EIDDENMAVTFR	0.238956	-2.06518	0.00147054	MLP328	MLP-like protein 328
AT1G79720.1	GILIDSGTVITR	0.137847	-2.85887	0.000386382	AT1G79720	Eukaryotic aspartyl protease family protein
AT1G33170.1	MGCDETSTTTR	0.122895	-3.0245	6.35443e-06	AT1G33170	S-adenosyl-L-methionine-dependent methyltransferases superfamily protein
